# Real-time capture of horizontal gene transfers from gut microbiota by engineered CRISPR-Cas acquisition

**DOI:** 10.1101/492751

**Authors:** Christian Munck, Ravi U. Sheth, Daniel E. Freedberg, Harris H. Wang

## Abstract

Horizontal gene transfer (HGT) is central to the adaptation and evolution of bacteria. However, our knowledge about the flow of genetic material within complex microbiomes is lacking; most studies of HGT rely on bioinformatic analyses of genetic elements maintained on evolutionary timescales or experimental measurements of phenotypically trackable markers (e.g. antibiotic resistance). Consequently, our knowledge of the capacity and dynamics of HGT in complex communities is limited. Here, we utilize the CRISPR-Cas spacer acquisition process to detect HGT events from complex microbiota in real-time and at nucleotide resolution. In this system, a recording strain is exposed to a microbial sample, spacers are acquired from foreign transferred elements and permanently stored in genomic CRISPR arrays. Subsequently, sequencing and analysis of these spacers enables identification of the transferred elements. This approach allowed us to quantify transfer frequencies of individual mobile elements without the need for phenotypic markers or post-transfer replication. We show that HGT in human clinical fecal samples can be extensive and rapid, often involving multiple different plasmid types, with the IncX type being the most actively transferred. Importantly, the vast majority of transferred elements did not carry readily selectable phenotypic markers, highlighting the utility of our approach to reveal previously hidden real-time dynamics of mobile gene pools within complex microbiomes.
