## Supplementary material for "Real-time capture of horizontal gene transfers from gut microbiota by engineered CRISPR-Cas acquisition"

### Sheet: Supplementary table S1
Sample	Reads	Extracted arrays	Without Expansion	Expansion	pctExpansion	Donor	Type	Time	Rep	Exogenous	pct
TwA1	125816	118306	118287	19	0.01606	FS1290	Sample	0	1	0	0
TwA10	137786	127898	126634	1264	0.988288		Induced	360	1	5	0.39557
TwA11	100844	93811	93811	0	0		NotInduced	360	1	0	NA
TwA12	108461	100318	100317	1	0.00099683	FS1290	Donor_NotInduced	360	1	1	100
TwA2	58323	54887	54856	31	0.0564797	FS1290	Sample	10	1	2	6.45161
TwA3	45072	42135	42113	22	0.0522131	FS1290	Sample	20	1	0	0
TwA4	42542	39899	39869	30	0.0751899	FS1290	Sample	30	1	2	6.66667
TwA5	86031	80423	80264	159	0.197705	FS1290	Sample	60	1	46	28.9308
TwA6	91674	85562	85185	377	0.440616	FS1290	Sample	120	1	157	41.6446
TwA7	123524	115103	114338	765	0.664622	FS1290	Sample	180	1	210	27.451
TwA8	73648	68652	68035	617	0.898736	FS1290	Sample	240	1	204	33.0632
TwA9	78183	72281	71626	655	0.906186	FS1290	Sample	360	1	182	27.7863
TwB1	272524	256528	256485	43	0.0167623	FS1290	Sample	0	2	1	2.32558
TwB10	132590	123283	122123	1160	0.940925		Induced	360	2	6	0.517241
TwB11	158193	147290	147288	2	0.00135786		NotInduced	360	2	0	0
TwB12	179399	166139	166136	3	0.00180572	FS1290	Donor_NotInduced	360	2	1	33.3333
TwB2	25274	23700	23684	16	0.0675105	FS1290	Sample	10	2	0	0
TwB3	134010	125426	125367	59	0.0470397	FS1290	Sample	20	2	0	0
TwB4	73104	68398	68362	36	0.0526331	FS1290	Sample	30	2	0	0
TwB5	239696	224722	224301	421	0.187343	FS1290	Sample	60	2	126	29.9287
TwB6	146274	136545	135948	597	0.437218	FS1290	Sample	120	2	205	34.3384
TwB7	223157	207357	205765	1592	0.767758	FS1290	Sample	180	2	452	28.392
TwB8	124456	116273	115343	930	0.799842	FS1290	Sample	240	2	243	26.129
TwB9	204281	189221	187355	1866	0.986148	FS1290	Sample	360	2	530	28.403
TwC1	106298	100019	100001	18	0.0179966	FS1290	Sample	0	3	0	0
TwC10	105409	97799	96952	847	0.866062		Induced	360	3	4	0.472255
TwC11	119499	111348	111347	1	0.000898085		NotInduced	360	3	0	0
TwC12	119825	110919	110918	1	0.000901559	FS1290	Donor_NotInduced	360	3	0	0
TwC2	44142	41524	41500	24	0.0577979	FS1290	Sample	10	3	1	4.16667
TwC3	123812	116004	115950	54	0.0465501	FS1290	Sample	20	3	1	1.85185
TwC4	56229	52716	52686	30	0.0569087	FS1290	Sample	30	3	0	0
TwC5	153593	143912	143594	318	0.220968	FS1290	Sample	60	3	81	25.4717
TwC6	107141	99856	99396	460	0.460663	FS1290	Sample	120	3	144	31.3043
TwC7	148662	138339	137456	883	0.638287	FS1290	Sample	180	3	244	27.6331
TwC8	81960	76513	75710	803	1.04949	FS1290	Sample	240	3	217	27.0237
TwC9	124493	115224	113988	1236	1.07269	FS1290	Sample	360	3	362	29.288
TwD1	208350	195798	195756	42	0.0214507	FS1290	Sample	0	4	2	4.7619
TwD10	155548	144319	143131	1188	0.823176		Induced	360	4	10	0.841751
TwD11	166812	154771	154768	3	0.00193835		NotInduced	360	4	0	0
TwD12	200776	185412	185410	2	0.00107868	FS1290	Donor_NotInduced	360	4	0	0
TwD2	109639	102982	102934	48	0.0466101	FS1290	Sample	10	4	0	0
TwD3	95524	89079	89023	56	0.0628655	FS1290	Sample	20	4	0	0
TwD4	66302	62012	61987	25	0.0403148	FS1290	Sample	30	4	0	0
TwD5	164060	153480	153135	345	0.224785	FS1290	Sample	60	4	79	22.8986
TwD6	236926	221016	219998	1018	0.4606	FS1290	Sample	120	4	341	33.4971
TwD7	275852	257249	255855	1394	0.541887	FS1290	Sample	180	4	396	28.4075
TwD8	171897	160101	158758	1343	0.838845	FS1290	Sample	240	4	366	27.2524
TwD9	161174	149294	147808	1486	0.995351	FS1290	Sample	360	4	429	28.8694
TwE1	147079	138096	138068	28	0.0202757	FS1290	Sample	0	5	0	0
TwE10	133503	123787	122863	924	0.746443		Induced	360	5	4	0.4329
TwE11	121748	112724	112722	2	0.00177425		NotInduced	360	5	0	0
TwE12	138694	128015	128015	0	0	FS1290	Donor_NotInduced	360	5	0	NA
TwE2	42717	40096	40074	22	0.0548683	FS1290	Sample	10	5	1	4.54545
TwE3	141061	131534	131484	50	0.038013	FS1290	Sample	20	5	0	0
TwE4	135878	127181	127114	67	0.0526808	FS1290	Sample	30	5	0	0
TwE5	145224	135792	135469	323	0.237864	FS1290	Sample	60	5	78	24.1486
TwE6	172092	160368	159741	627	0.390976	FS1290	Sample	120	5	203	32.3764
TwE7	160689	149250	148170	1080	0.723618	FS1290	Sample	180	5	280	25.9259
TwE8	172479	160252	158640	1612	1.00592	FS1290	Sample	240	5	421	26.1166
TwE9	149150	137683	136130	1553	1.12795	FS1290	Sample	360	5	425	27.3664
FS1290Rep01	54196	53335	52451	884	1.65745	FS1290	Sample	1440	1	200	22.6244
FS1290Rep02	23089	22755	22110	645	2.83454	FS1290	Sample	1440	2	83	12.8682
FS1290Rep03	25458	24925	24524	401	1.60883	FS1290	Sample	1440	3	94	23.4414
FS1290Rep04	30106	29568	29040	528	1.78571	FS1290	Sample	1440	4	110	20.8333
FS1290Rep05	51084	50244	49228	1016	2.02213	FS1290	Sample	1440	5	281	27.6575
Supplementary table 1
Overview of sequenced spacers, time resolved, no gel-extraction

### Sheet: Supplementary table S2
Sample	Reads	Extracted arrays	Without Expansion	Expansion	pctExpansion	Exogenous	pctExo	Unique	pctUniq	Spacers with hit	pct	Unique with hit	pct
FS01	109841	108519	47180	61339	0.565237	7713	0.125744	3124	0.40503	7577	0.982367	3021	0.967029
FS02	450020	443886	255183	188703	0.425116	10267	0.0544083	1538	0.1498	10118	0.985487	1402	0.911573
FS03	82765	81943	41160	40783	0.4977	1623	0.039796	586	0.36106	1599	0.985213	562	0.959044
FS04	297340	294934	54763	240171	0.814321	688	0.00286463	290	0.421512	656	0.953488	262	0.903448
FS05	233796	230193	134808	95385	0.41437	532	0.0055774	112	0.210526	508	0.954887	88	0.785714
FS06	296117	292306	104263	188043	0.643309	168	0.000893413	36	0.214286	136	0.809524	4	0.111111
FS07	9914	9702	8889	813	0.0837972	3	0.00369004	3	1	1	0.333333	1	0.333333
FS08	9072	8842	8523	319	0.0360778	1	0.0031348	1	1	0	0	0	0
FS09	22828	22148	14728	7420	0.335019	7	0.000943396	7	1	0	0	0	0
FS10	6028	5878	4584	1294	0.220143	1	0.000772798	1	1	0	0	0	0
FS11	20568	20306	16590	3716	0.183	2	0.000538213	2	1	0	0	0	0
FS12	529278	524361	303328	221033	0.421528	75	0.000339316	75	1	5	0.0666667	5	0.0666667
FS13	596865	589015	319003	270012	0.458413	77	0.000285173	66	0.857143	15	0.194805	4	0.0606061
FS14	223165	220496	155019	65477	0.296953	18	0.000274906	18	1	1	0.0555556	1	0.0555556
FS15	1975381	1958541	400309	1558232	0.795609	316	0.000202794	316	1	1	0.00316456	1	0.00316456
FS16	1016770	1003650	366687	636963	0.634647	115	0.000180544	115	1	1	0.00869565	1	0.00869565
FS17	672899	664626	346887	317739	0.478072	62	0.000195129	62	1	2	0.0322581	2	0.0322581
FS18	488694	483295	295231	188064	0.389129	40	0.000212694	40	1	0	0	0	0
FS19	705958	696978	355943	341035	0.489305	58	0.000170071	58	1	0	0	0	0
FS20	637230	628102	332137	295965	0.471205	56	0.000189212	56	1	0	0	0	0
FS21	400695	394500	278207	116293	0.294786	22	0.000189177	22	1	0	0	0	0
FS22	734275	725156	375178	349978	0.482624	62	0.000177154	62	1	1	0.016129	1	0.016129
FS23	192883	190374	111810	78564	0.412682	18	0.000229113	18	1	1	0.0555556	1	0.0555556
FS24	257443	254221	131325	122896	0.483422	16	0.000130191	16	1	0	0	0	0
FS25	115987	114307	74887	39420	0.344861	5	0.000126839	5	1	0	0	0	0
FS26	36167	35921	10104	25817	0.718716	3	0.000116203	3	1	0	0	0	0
FS27	263065	259567	149788	109779	0.422931	11	0.000100201	11	1	1	0.0909091	1	0.0909091
Induced no donor
nodonor_01	773165	766791	518888	247903	0.323299	82	0.000330775	82	1	0	0	0	0
nodonor_02	512870	508476	321788	186688	0.367152	44	0.000235687	44	1	0	0	0	0
nodonor_03	617137	609765	413221	196544	0.322327	41	0.000208605	41	1	0	0	0	0
nodonor_04	549131	543600	347702	195898	0.360372	80	0.000408376	80	1	0	0	0	0
nodonor_05	731224	722608	502932	219676	0.304004	70	0.000318651	70	1	0	0	0	0
Induced defined community
defined_01	965626	956759	746024	210735	0.220259	12955	0.0614753	2575	0.198765	12540	0.967966	2188	0.849709
defined_02	1143465	1129806	878086	251720	0.222799	11142	0.0442635	3138	0.281637	10783	0.96778	2790	0.889101
defined_03	1091781	1078355	832682	245673	0.227822	9001	0.0366381	1869	0.207644	8676	0.963893	1586	0.848582
defined_04	1367300	1351428	1051863	299565	0.221666	13993	0.0467111	3010	0.215108	13514	0.965769	2567	0.852824
defined_05	1681117	1658805	1300244	358561	0.216156	13731	0.0382947	3871	0.281917	13215	0.962421	3395	0.877034
Induced S17/pUT
S17/pUT_01	532037	518144	490375	27769	0.0535932	280	0.0100832	269	0.960714	236	0.842857	225	0.836431
S17/pUT_02	383643	373922	359592	14330	0.0383235	528	0.0368458	491	0.929924	466	0.882576	429	0.873727
S17/pUT_03	597948	583817	562819	20998	0.0359667	801	0.0381465	712	0.888889	721	0.900125	632	0.88764
S17/pUT_04	386743	376822	362094	14728	0.0390848	680	0.0461706	618	0.908824	621	0.913235	559	0.904531
Induced RP4
FS1290Rep01	498156	492520	204444	288076	0.584902	56829	0.197271	2168	0.0381495	56100	0.987172	1460	0.673432
FS1290Rep02	268592	265716	87443	178273	0.670916	15308	0.0858683	903	0.0589888	15062	0.98393	660	0.730897
FS1290Rep03	248520	245149	131992	113157	0.461585	19057	0.168412	1700	0.0892061	18773	0.985097	1426	0.838824
FS1290Rep04	290222	286686	128938	157748	0.550247	28144	0.178411	1298	0.04612	27733	0.985397	891	0.686441
FS1290Rep05	533815	526909	221883	305026	0.578897	64512	0.211497	2025	0.0313895	63738	0.988002	1314	0.648889
Induced Ec70
StrainEc70Rep01	328487	325053	142956	182097	0.560207	105922	0.581679	7618	0.0719208	103346	0.97568	6332	0.831189
StrainEc70Rep02	371195	367119	166520	200599	0.546414	110429	0.550496	8077	0.073142	107923	0.977307	6608	0.818126
StrainEc70Rep03	434854	431061	155506	275555	0.639248	158182	0.574049	7683	0.0485706	154148	0.974498	5852	0.761682
StrainEc70Rep04	337892	334860	125650	209210	0.624769	116517	0.556938	6184	0.0530738	113847	0.977085	4769	0.771184
StrainEc70Rep05	306287	302030	143216	158814	0.525822	86299	0.543397	5756	0.0666983	84446	0.978528	4520	0.785268
Supplementary table 2
Overview of sequenced spacers, with gel extraction

### Sheet: Supplementary table S3
Strain	PlasmidType	Contig length	Reference Accession
Ec14	p0111	84652	AP010962
Ec14	IncI1	7979	AP005147
Ec21	IncX1	42809	JN935898
Ec21	Col156	32235	NC009781
Ec21	IncFIA	18331	AP001918
Ec21	IncFIB	7511	AP001918
Ec21	Col	2190	NC010656
Ec35	IncFIA	8101	AP001918
Ec35	Col	1623	NC008486
Ec35	Col8282	4165	DQ995353
Ec35	IncFII	39203	AY458016
Ec70	IncA/C (p1)	106028	FJ705807
Ec70	IncFIB (p2)	102117	AP001918
Ec70	IncB/O/K/Z (p3)	80780	CU928147
Ec70	IncL/M (p4)	54944	AF550415
Ec70	IncX3 (p5)	33213	JN247852
Ec70	RepA (p6)	4064	-
Ec75	IncFII	32087	AY458016
Ec75	IncFIB	11493	AP001918
Ec75	IncFIA	8755	AP001918
Ec75	Col156	5221	NC009781
Ec77	IncFIC(FII)	45991	AP001918
Ec77	IncFII	45991	AY458016
Ec77	ColRNAI	7650	DQ298019
Ec77	IncFIB	7459	AP001918
Supplementary table 3
Identification of plasmids in the eight clinical E. coli. Plasmids are identified via blast to the Plasmid Finder database using thresholds >=90% identifi and coverage.
Carattoli, A. et al. In silico detection and typing of plasmids using PlasmidFinder and plasmid multilocus sequence typing. Antimicrob. Agents Chemother. 58, 3895–3903 (2014).

### Sheet: Supplementary table S4
Annotation	Number of unique spacers	Category
hypothetical protein	1304	Hypothetical protein
type IA DNA topoisomerase	260	Topoisomerase
VirB4 family type IV secretion/conjugal transfer ATPase	203	Conjugation
type IV secretory system Conjugative DNA transfer family protein	176	Conjugation
RepB family plasmid replication initiator protein	132	Replication
relaxase/mobilization nuclease	115	Conjugation
conjugation transfer protein TrbI	102	Conjugation
P-type DNA transfer ATPase VirB11	102	Conjugation
P-type conjugative transfer protein VirB9	95	Conjugation
DNA-binding protein	77	Chaperone
J domain-containing protein	70	Chaperone
ATPase	67	Hypothetical protein
conjugal transfer protein TraG	63	Conjugation
trbL/VirB6 plasmid conjugal transfer family protein	63	Conjugation
virB8 family protein	63	Conjugation
phage integrase	60	Mobile element
molecular chaperone DnaJ	58	Chaperone
peptidyl-arginine deiminase	55	Hydrolase
replication initiation protein	49	Replication
conjugal transfer protein	48	Conjugation
transglycosylase SLT domain protein	45	Conjugation
DUF2726 domain-containing protein	39	Hypothetical protein
conjugative transfer relaxase/helicase TraI	37	Conjugation
TriE protein	36	Conjugation
type IV secretion system s family protein	35	Conjugation
conjugal transfer protein TraI	34	Conjugation
conjugal transfer protein TraK	33	Conjugation
conjugal transfer protein TraB	30	Conjugation
fimbrial assembly protein	30	Conjugation
conjugal transfer protein TraH	28	Conjugation
plasmid stabilization protein	28	Plasmid addiction
toxin-antitoxin system HicB family antitoxin	28	Plasmid addiction
group II intron reverse transcriptase/maturase	27	Mobile element
conjugal transfer protein TraN	26	Conjugation
type IV conjugative transfer system coupling protein TraD	25	Conjugation
mobilization protein	23	Conjugation
DUF1281 domain-containing protein	22	Hypothetical protein
type IV secretion system VirB5 protein	22	Conjugation
conjugal transfer protein TraA	21	Conjugation
addiction module killer protein	20	Plasmid addiction
type 1 fimbrial protein	20	Adhesion
addiction module antitoxin	18	Plasmid addiction
IS91 family transposase	18	Mobile element
type IV secretion system protein	18	Conjugation
type II toxin-antitoxin system RelE/ParE family toxin	17	Plasmid addiction
type IV secretion system protein TraC	17	Conjugation
IS66 family transposase	16	Mobile element
lytic transglycosylase	16	Acessory genes
RES domain-containing protein	16	Acessory genes
transcriptional regulator	16	Acessory genes
resolvase	15	Mobile element
type II toxin-antitoxin system HicB family antitoxin	15	Plasmid addiction
ATP-binding protein	14	Acessory genes
AAA family ATPase	13	Acessory genes
DNA topoisomerase III	13	Topoisomerase
phage integrase family protein	13	Mobile element
arsenical resistance protein ArsH	12	Xenobiotic resistance
IS110 family transposase	12	Mobile element
replication initiation protein RepE	12	Replication
type-F conjugative transfer system pilin assembly protein TraF	12	Conjugation
conjugal transfer protein TraU	11	Conjugation
DUF1380 domain-containing protein	11	Hypothetical protein
repFIB replication protein A	11	Replication
type II toxin-antitoxin system HicA family toxin	11	Plasmid addiction
fimbrial protein	10	Adhesion
IS66 family insertion sequence hypothetical protein	10	Mobile element
methyl-accepting chemotaxis protein	10	Acessory genes
type-F conjugative transfer system secretin TraK	10	Conjugation
high-affinity choline transporter BetT	9	Acessory genes
LuxR family transcriptional regulator	9	Acessory genes
nickase	9	Conjugation
type-F conjugative transfer system pilin chaperone TraQ	9	Conjugation
conjugal transfer protein TrbL	8	Conjugation
PAS domain-containing protein	8	Acessory genes
putative conjugal transfer protein	8	Conjugation
Rep protein	8	Replication
StbA family protein	8	Plasmid addiction
type IV conjugative transfer system protein TraV	8	Conjugation
DNA methylase	7	Acessory genes
incFII family plasmid replication initiator RepA	7	Replication
cobyrinic acid a 2Cc-diamide synthase	6	Acessory genes
type-F conjugative transfer system pilin assembly thiol-disulfide isomerase TrbB	6	Conjugation
arginine transporter	5	Acessory genes
type IV conjugative transfer system protein TraE	5	Conjugation
type-F conjugative transfer system pilin assembly protein TrbC	5	Conjugation
antirestriction protein	4	Plasmid addiction
complement resistance protein TraT	4	Conjugation
DUF1472 domain-containing protein	4	Hypothetical protein
IS6 family transposase IS15DIV	4	Mobile element
nuclease PIN	4	Plasmid addiction
3'-5' exonuclease	3	Acessory genes
antitoxin CcdA	3	Plasmid addiction
chaperone papD	3	Adhesion
conjugal transfer pilus acetylase TraX	3	Conjugation
conjugal transfer protein TraP	3	Conjugation
conjugal transfer protein TraT	3	Conjugation
DUF2806 domain-containing protein	3	Hypothetical protein
endonuclease	3	Acessory genes
ISKra4 family transposase ISEc51	3	Mobile element
NACHT domain-containing protein	3	Acessory genes
permease	3	Acessory genes
protein TraW	3	Conjugation
putative conjugal transfer protein TriH	3	Conjugation
surface exclusion protein	3	Acessory genes
type IV conjugative transfer system protein TraL	3	Conjugation
ArsR family transcriptional regulator	2	Acessory genes
conjugal transfer protein TrbA	2	Conjugation
DNA primase	2	Acessory genes
DUF945 domain-containing protein	2	Hypothetical protein
IncN plasmid KikA protein	2	Acessory genes
molecular chaperone	2	Chaperone
partition protein parA	2	Plasmid addiction
plasmid stability protein	2	Plasmid addiction
protein psaF	2	Acessory genes
protein TraU	2	Conjugation
relaxosome protein TraY	2	Conjugation
single-stranded DNA-binding protein	2	Acessory genes
toxin CcdB	2	Plasmid addiction
transglycosylase	2	Acessory genes
type IV conjugative transfer system pilin TraA	2	Conjugation
type-F conjugative transfer system mating-pair stabilization protein TraN	2	Conjugation
type-F conjugative transfer system protein TraW	2	Conjugation
aerotaxis sensor receptor%2C flavoprotein	1	Acessory genes
ATP-dependent endonuclease	1	Acessory genes
class A broad-spectrum beta-lactamase TEM-1	1	Xenobiotic resistance
conjugal transfer nickase/helicase TraI	1	Conjugation
conjugal transfer pilus assembly protein TraH	1	Conjugation
conjugal transfer protein TrbD	1	Conjugation
conjugal transfer protein TrbE	1	Conjugation
conjugation system SOS inhibitor PsiB	1	Conjugation
CopG family transcriptional regulator	1	Acessory genes
DNA-binding protein stpA	1	Acessory genes
DUF3150 domain-containing protein	1	Hypothetical protein
effector protein	1	Acessory genes
fimbrial protein StfD	1	Acessory genes
hemolysin activation protein	1	Acessory genes
hemolysin expression modulator Hha	1	Acessory genes
impC protein	1	Acessory genes
IS3 family transposase	1	Mobile element
micrococcal nuclease	1	Acessory genes
MobA/MobL family protein	1	Conjugation
PapC/FimD family outer membrane usher protein	1	Adhesion
peptidase domain-containing ABC transporter	1	Acessory genes
pilin	1	Conjugation
PilN family type IVB pilus formation outer membrane protein	1	Conjugation
plasmid maintenance protein CcdB	1	Plasmid addiction
plasmid mobilization relaxosome protein MobC	1	Conjugation
plasmid replication protein	1	Replication
positive regulator of RepFIC repA1 expression	1	Replication
protein ImpC	1	Acessory genes
recombinase family protein	1	Mobile element
rep protein	1	Replication
replication protein	1	Replication
Replication protein	1	Replication
replication protein RepA	1	Replication
replication regulatory protein repA2	1	Replication
shufflon system plasmid conjugative transfer pilus tip adhesin PilV	1	Conjugation
sprT domain-containing protein	1	Acessory genes
Tn3 family transposase	1	Mobile element
transposase	1	Mobile element
type IV secretion protein DotA	1	Conjugation
type IV secretion system protein VirB5	1	Conjugation
type-F conjugative transfer system pilin acetylase TraX	1	Conjugation
type-F conjugative transfer system protein TrbI	1	Conjugation
yeaA protein	1	Chaperone
Supplementary table 4
Overlapping annotations for the 5357 unique spacers in the recording rom the human fecal samples. Annotations are extracted from spacer matched to the NCBI Refseq genomes database.

### Sheet: Supplementary table S5
Strain	Purpose	Sequencing platform	Assembly	Source	Reference
BL21/pRec ΔlacI	Recording strain	illumina	SPAdes v3.11.1	Wang lab.	Sheth, R. U., Yim, S. S., Wu, F. L. & Wang, H. H. Multiplex recording of cellular events over time on CRISPR biological tape. Science 358, 1457–1461 (2017).
FS1290 (RP4)	Donor strain	illumina	SPAdes v3.11.1	http://cgsc2.biology.yale.edu/Strain.php?ID=122766
REL606	Donor strain	illumina	SPAdes v3.11.1	http://cgsc2.biology.yale.edu/Strain.php?ID=121866
S17	Donor strain	illumina	SPAdes v3.11.1	Wang lab.	Simon R, Priefer U, Puhler A (1983) A broad host range mobilization system for invivo genetic-engineering - transposon mutagenesis in gram-negative bacteria. Bio-Technol 1: 784–791
Ec14	Donor strain	illumina	SPAdes v3.11.1	Gift from Dr. Kristian Schønning, Hvidovre hospital, Denmark
Ec35	Donor strain	illumina	SPAdes v3.11.1	Gift from Dr. Kristian Schønning, Hvidovre hospital, Denmark
Ec70	Donor strain	illumina	SPAdes v3.11.1	Gift from Dr. Kristian Schønning, Hvidovre hospital, Denmark
Ec75	Donor strain	illumina	SPAdes v3.11.1	Gift from Dr. Kristian Schønning, Hvidovre hospital, Denmark
Ec77	Donor strain	illumina/Nanopore	Unicycler v0.4.5	Gift from Dr. Kristian Schønning, Hvidovre hospital, Denmark
Supplementary table 5
Sequenced strains
1. SPAdes: a new genome assembly algorithm and its applications to single-cell sequencing. 19, 455–477 (2012).
2. Unicycler: Resolving bacterial genome assemblies from short and long sequencing reads. 13, e1005595 (2017).

### Sheet: Suppmentary table S6
Sample	Reads	Extracted	NoExpansion	Expansion	pctExpansion
FS01	76336	74990	73221	1769	0.02
FS02	49929	49037	48368	669	0.01
FS03	89045	87988	86742	1246	0.01
FS04	74466	73003	67542	5461	0.07
FS05	39466	38654	38152	502	0.01
FS06	34297	33726	32975	751	0.02
Supplementary table 6
Sequencing of fecal recording without gel extraction

### Sheet: Supplementary table S7
Sample	Array expansion freq.	Unique exogenous spacer freq.	Freq. of recording exogenous spacer
FS01	0.0236	0.0509	0.0012
FS02	0.0136	0.00815	0.000111
FS03	0.0142	0.0144	0.000203
FS04	0.0748	0.00121	9.03e-05
FS05	0.013	0.00117	1.52e-05
FS06	0.0223	0.000191	4.26e-06
Supplementary table 7
Frequency of HGT transfer into the recording strain estimated from the array expansion frequency and the frequency of unique exogenous spacers.

### Sheet: Suppmentary table S8
Sample	Reads (HiSeq X 2x150bp)	Contigs >500bp	Total length (of contigs >500bp)	N50 (of contigs >500bp)
FS01	2352441	3860	14039922	12939
FS02	59913125	33190	45713198	1677
FS03	2313719	33536	41439372	1439
FS04	2455843	21046	31513294	2014
FS05	13830169	39916	108484475	13223
FS06	10454131	65917	129741285	3823
Supplementary table 8
Shotgun metagenome sequencing and assembly statistics (peformed with SPAdes and statistics calculated with quast).
